# Transcription-induced coacervation accelerates and sensitizes cell-free biosensing

**DOI:** 10.64898/2026.07.02.736143

**Authors:** Siyuan Feng, Rebecca Rasmussen, Antonio Garcia, Lauren Clark, Samanvaya Srivastava, Julius B. Lucks

**Author notes:** To whom correspondence should be addressed. Emails: Samanvaya Srivastava,; Julius B. Lucks,.

## Abstract

Cell-free biosensors leverage *in vitro* gene expression reactions to detect chemicals. While inexpensive, modular, and distributable, these platforms are constrained by slow readouts at ambient temperatures, precluding practical field operation. In cells, phase separation accelerates biochemical reactions; however, recapitulating these gains *in vitro* has remained challenging for complex biochemistries. Here, we report the first self-assembling coacervate system that accelerates *in vitro* transcription. Prepared by simple mixing, coacervation with spermine and polyacrylic acid occurs dynamically in response to NTP consumption and co-localizes DNA templates and RNA polymerase to accelerate transcription, mimicking intracellular phenomena. We exploit this discovery to accelerate the cell-free biosensing of six ligands, demonstrating that coacervation can preserve platform modularity, improve sensitivity, retain lyophilization compatibility, function in field matrices, and reduce ambient-temperature time-to-signal by hours. This work contributes to a growing understanding of phase separation in biology and advances the use of membrane-less organization for real-world applications.
