## Supplementary Dataset 1 for "Transcription-induced coacervation accelerates and sensitizes cell-free biosensing"

### Sheet: Overview
Feng, 2026
Supplementary Data 1
Overview:	The tabs on this sheet correspond to the different molecules that were generated and/or used over the course of this study. Boxes are filled grey if left intentionally empty.
Plasmids tab:	Contains the plasmids used in this study, the main text and SI figures where the plasmids were used (e.g., to produce a protein that was then purified and used in the experiment), a list of associated oligos, a brief description of the plasmids' usage, key features, the corresponding Addgene plasmid numbers, and their source publication. Associated oligos describes the primers that were used with…
Oligos tab:	Contains the oligonucleotides (oligos) used in this study, the main text and SI figures where the oligos were used (e.g., to generate a DNA template), a brief description of their usage, their sequence, and their source publication (listed if not this study). Associated oligos describes their corresponding primer pair(s) or DNA template, if also an oligo. To identify the exact primer pair used to…
DNA templates tab:	Contains the DNA templates generated in this study, the main text and SI figures where the DNA templates were used, associated plasmids and oligos, a brief description of their usage, their sequence, and their source publication (listed if not this study). For all DNA sequences except for SF.A.18 dsDNA, the associated plasmids and oligos column contains one plasmid and two primers, which were use…
RNA tab:	Contains the purified RNA used in this study, the main text and SI figures where the RNA was used, its associated DNA template, a brief description of the RNA's usage, its sequence, and its source publication (listed if not this study). Associated DNA template describes the DNA template that was used to generate the RNA via in vitro transcription.
Protein tab:	Contains the purified proteins used in this study, the main text and SI figures where the proteins were used, associated plasmids, a brief description of their usage, their sequence after purification, and their source publication (listed if not this study). Associated plasmids describes the protein production plasmids that were transformed into cells to produce each protein.

### Sheet: Plasmids
Plasmids	Associated Main Text Figures	Associated SI Figures	Associated Oligos	Usage	Key Features	Addgene	Source Publication
pJBL701	Fig. 4B,C,H,I; Fig. 5A,B	SI Fig. 11B, SI Figs. 12-14, SI Fig. 16		TetR production plasmid	T7-lacO-TetR-6XHis-T	#140371	Jung, Nat Biotechnol, 2020
pJBL705	Fig. 1E-I; Figs. 2-3; Fig. 4B,C,H,I; Fig. 5A,B	SI Figs. 2-8; SI Fig. 10, SI Fig. 11A,B, SI Figs. 12-14; SI Figs. 16-17	SF.A.01, SF.A.02, SF.A.05	contains tetO DNA template	T7-tetO-3WJdB-T	#140375	Jung, Nat Biotechnol, 2020
pJBL717	Fig. 4F,H,I; Fig. 5E	SI Fig. 11E, SI Fig. 16		MobR production plasmid	T7-lacO-MobR-TEV-6XHis-T	#140387	Jung, Nat Biotechnol, 2020
pJBL718	Fig. 4F,H,I; Fig. 5E	SI Fig. 11A,E, SI Fig. 16	SF.A.01, SF.A.02	contains mobO DNA template	T7-mobO-3WJdB-T	#140388	Jung, Nat Biotechnol, 2020
pJBL721	Fig. 4G-I; Fig. 5F	SI Fig. 11F, SI Fig. 16		TtgR production plasmid	T7-lacO-TtgR-6XHis-T	#140391	Jung, Nat Biotechnol, 2020
pJBL722	Fig. 4G-I; Fig. 5F	SI Fig. 11A,F, SI Fig. 16	SF.A.01, SF.A.02	contains ttgO DNA template	T7-ttgO-3WJdB-T	#140392	Jung, Nat Biotechnol, 2020
pJBL725	Fig. 4D,H,I; Fig. 5C; Fig. 6B-G	SI Fig. 11C, SI Figs. 15-16		SmtB production plasmid	T7-lacO-SmtB-TEV-6XHis-T	#140395	Jung, Nat Biotechnol, 2020
pJBL726	Fig. 4D,H,I; Fig. 5C; Fig. 6B-G	SI Fig. 11A,C, SI Figs. 15-16	SF.A.01, SF.A.02	contains smtO DNA template	T7-smtO-3WJdB-T	#140396	Jung, Nat Biotechnol, 2020
pJBL727	Fig. 4E,H,I; Fig. 5D	SI Fig. 11D, SI Fig. 16		CsoR production plasmid	T7-lacO-6XHis-TEV-CsoR-T	#140397	Jung, Nat Biotechnol, 2020
pJBL728	Fig. 4E,H,I; Fig. 5D	SI Fig. 11A,D, SI Fig. 16	SF.A.01, SF.A.02	contains csoO DNA template	T7-csoO-3WJdB-T	#140398	Jung, Nat Biotechnol, 2020
pAR1219	Fig. 3C	SI Fig. 9		T7 RNA polymerase production plasmid	lacUV5-lacO-T7 RNAP	N/A	Wong, ACS Synth Biol, 2025

### Sheet: Oligos
Oligos	Associated Main Text Figures	Associated SI Figures	Associated Oligos	Usage	Sequence	Source Publication
SF.A.01	Fig. 1E-I; Fig. 2; Fig. 3A,B,D,E; Fig. 4B-I; Fig. 5; Fig. 6B-G	SI Figs. 2-7, SI Figs. 10-17	SF.A.02, SF.A.05	primer, amplify DNA templates for IVT/ROSALIND	CAAAAAACCCCTCAAGACCCG	Jung, Nat Biotechnol, 2020
SF.A.02	Fig. 1E-I; Figs. 2-3; Fig. 4B-I; Fig. 5; Fig. 6B-G	SI Figs. 2-8, SI Figs. 10-17	SF.A.01	primer, amplify DNA templates for IVT/ROSALIND or generate AF546-labeled DNA	GCGGATAACAATTTCACACAGGAAACAGC	Jung, Nat Biotechnol, 2020
SF.A.05	Fig. 3C	SI Fig. 8	SF.A.02	primer, generate AF546-labeled DNA	/5Alex546N/ CAAAAAACCCCTCAAGACCCG
SF.A.18		SI Fig. 14	SF.A.19, SF.A.20	template, to amplify DNA template for ROSALIND with TMSD	TAATACGACTCACTATAGGTCCCTATCAGTGATAGAGACTCGAGATACTGTTCCCGATCCAA	Jung, Nat Chem Bio, 2022
SF.A.19		SI Fig. 14	SF.A.18, SF.A.20	primer, to amplify SF.A.18	TAATACGACTCACTATAGGTCCCTATCAG	Jung, Nat Chem Bio, 2022
SF.A.20		SI Fig. 14	SF.A.18, SF.A.19	primer, to amplify SF.A.18	TTGGATCGGGAACAGTATCTCG	Jung, Nat Chem Bio, 2022
SF.A.03		SI Fig. 14	SF.A.26	fluorophore strand in 8-nt toehold FQ reporter gate for TMSD	TTGGATCGGGAACAGTATCTCGAG /36-FAM/	Jung, Nat Chem Bio, 2022
SF.A.26		SI Fig. 14	SF.A.03	quencher strand in 8-nt toehold FQ reporter gate for TMSD	/5IABkFQ/CTCGAGATACTGTTCC	Jung, Nat Chem Bio, 2022

### Sheet: DNA_Templates
DNA templates	Associated Main Text Figures	Associated SI Figures	Associated Plasmids & Oligos	Usage	Sequence	Source Publication
T7-tetO-3WJdB-T	Fig. 1E-I; Figs. 2-3; Fig. 4B,C,H,I; Fig. 5A,B	SI Figs. 2-8; SI Fig. 10, SI Fig. 11A,B, SI Figs. 12-14; SI Figs. 16-17	pJBL705, SF.A.01, SF.A.02	template for IVT/ROSALIND with 3WJdB output	GCGGATAACAATTTCACACAGGAAACAGCTATGACCATGATTACGCCAAGCTTGCATGCCTGCAGGTCGACTCTAGATAATACGACTCACTATAGGAGGTCCCTATCAGTGATAGAGACCCACATACTCTGATGATCCGAGACGGTCGGGTCCAGATATTCGTATCTGTCGAGTAGAGTGTGGGCTCGGATCATTCATGGCAAGAGACGGTCGGGTCCAGATATTCGTATCTGTCGAGTAGAGTGTGGGCTCTTGCCATGTGTATGTGGGTAGCATAACCCCTTGGGGCCTCTAAACGGGTCTTGAGGGGTTTTTTG	Jung, Nat Biotechnol, 2020
T7-mobO-3WJdB-T	Fig. 4F,H,I; Fig. 5E	SI Fig. 11A,E, SI Fig. 16	pJBL718, SF.A.01, SF.A.02	template for IVT/ROSALIND with 3WJdB output	CAAAAAACCCCTCAAGACCCGTTTAGAGGCCCCAAGGGGTTATGCTACCCACATACACATGGCAAGAGCCCACACTCTACTCGACAGATACGAATATCTGGACCCGACCGTCTCTTGCCATGAATGATCCGAGCCCACACTCTACTCGACAGATACGAATATCTGGACCCGACCGTCTCGGATCATCAGAGTATGTGGGTCAGTCCGCACACAAATAGTACCTCCTATAGTGAGTCGTATTATCTAGAGTCGACCTGCAGGCATGCAAGCTTGGCGTAATCATGGTCATAGCTGTTTCCTGTGTGAAATTGTTATCCGC	Jung, Nat Biotechnol, 2020
T7-ttgO-3WJdB-T	Fig. 4G-I; Fig. 5F	SI Fig. 11A,F, SI Fig. 16	pJBL722, SF.A.01, SF.A.02	template for IVT/ROSALIND with 3WJdB output	GCGGATAACAATTTCACACAGGAAACAGCTATGACCATGATTACGCCAAGCTTGCATGCCTGCAGGTCGACTCTAGATAATACGACTCACTATAGGAGGTATTTACAAACAACCATGAATGTAAGTACCCACATACTCTGATGATCCGAGACGGTCGGGTCCAGATATTCGTATCTGTCGAGTAGAGTGTGGGCTCGGATCATTCATGGCAAGAGACGGTCGGGTCCAGATATTCGTATCTGTCGAGTAGAGTGTGGGCTCTTGCCATGTGTATGTGGGTAGCATAACCCCTTGGGGCCTCTAAACGGGTCTTGAGGGGTTTTTTG	Jung, Nat Biotechnol, 2020
T7-smtO-3WJdB-T	Fig. 4D,H,I; Fig. 5C; Fig. 6B-G	SI Fig. 11A,C, SI Figs. 15-16	pJBL726, SF.A.01, SF.A.02	template for IVT/ROSALIND with 3WJdB output	GCGGATAACAATTTCACACAGGAAACAGCTATGACCATGATTACGCCAAGCTTGCATGCCTGCAGGTCGACTCTAGATAATACGACTCACTATAGGAGGCACATGAACAGTTATTCAGATACCCACATACTCTGATGATCCGAGACGGTCGGGTCCAGATATTCGTATCTGTCGAGTAGAGTGTGGGCTCGGATCATTCATGGCAAGAGACGGTCGGGTCCAGATATTCGTATCTGTCGAGTAGAGTGTGGGCTCTTGCCATGTGTATGTGGGTAGCATAACCCCTTGGGGCCTCTAAACGGGTCTTGAGGGGTTTTTTG	Jung, Nat Biotechnol, 2020
T7-csoO-3WJdB-T	Fig. 4E,H,I; Fig. 5D	SI Fig. 11A,D, SI Fig. 16	pJBL728, SF.A.01, SF.A.02	template for IVT/ROSALIND with 3WJdB output	GCGGATAACAATTTCACACAGGAAACAGCTATGACCATGATTACGCCAAGCTTGCATGCCTGCAGGTCGACTCTAGATAATACGACTCACTATAGGAGGGTAGCCCACCCCCAGTGGGGTGGGATACCCCACATACTCTGATGATCCGAGACGGTCGGGTCCAGATATTCGTATCTGTCGAGTAGAGTGTGGGCTCGGATCATTCATGGCAAGAGACGGTCGGGTCCAGATATTCGTATCTGTCGAGTAGAGTGTGGGCTCTTGCCATGTGTATGTGGGTAGCATAACCCCTTGGGGCCTCTAAACGGGTCTTGAGGGGTTTTTTG	Jung, Nat Biotechnol, 2020
AF546-T7-tetO-3WJdB-T	Fig. 3C	SI Fig. 8	pJBL705, SF.A.02, SF.A.05	AF-546 labeled DNA for microscopy	GCGGATAACAATTTCACACAGGAAACAGCTATGACCATGATTACGCCAAGCTTGCATGCCTGCAGGTCGACTCTAGATAATACGACTCACTATAGGAGGTCCCTATCAGTGATAGAGACCCACATACTCTGATGATCCGAGACGGTCGGGTCCAGATATTCGTATCTGTCGAGTAGAGTGTGGGCTCGGATCATTCATGGCAAGAGACGGTCGGGTCCAGATATTCGTATCTGTCGAGTAGAGTGTGGGCTCTTGCCATGTGTATGTGGGTAGCATAACCCCTTGGGGCCTCTAAACGGGTCTTGAGGGGTTTTTTG /5Alex546N/*
SF.A.18 dsDNA		SI Fig. 14	SF.A.19, SF.A.20	template for ROSALIND with TMSD output	TAATACGACTCACTATAGGTCCCTATCAGTGATAGAGACTCGAGATACTGTTCCCGATCCAA	Jung, Nat Chem Bio, 2022
* the /5Alex546N/ is attached to the complementary strand

### Sheet: RNA
RNA sequence	Associated Main Text Figures	Associated SI Figures	Associated DNA Template	Usage	Sequence	Source Publication
tetO-3WJdB-T RNA	Fig. 3E	SI Fig. 2	T7-tetO-3WJdB-T	study coacervate-mediated effects on fluorescence and RNA-mediated effects on coacervation	GAGGUCCCUAUCAGUGAUAGAGACCCACAUACUCUGAUGAUCCGAGACGGUCGGGUCCAGAUAUUCGUAUCUGUCGAGUAGAGUGUGGGCUCGGAUCAUUCAUGGCAAGAGACGGUCGGGUCCAGAUAUUCGUAUCUGUCGAGUAGAGUGUGGGCUCUUGCCAUGUGUAUGUGGGUAGCAUAACCCCUUGGGGCCUCUAAACGGGUCUUGAGGGGUUUUUUG

### Sheet: Proteins
Protein sequences	Associated Main Text Figures	Associated SI Figures	Associated Plasmid	Usage	Sequence (after purification)	Source Publication
TetR-6XHis	Fig. 4B,C,H,I; Fig. 5A,B	SI Fig. 11B, SI Figs. 12-14, SI Fig. 16	pJBL701	derepress with anhydrotetracycline or tetracycline	MSRLDKSKVINSALELLNEVGIEGLTTRKLAQKLGVEQPTLYWHVKNKRALLDALAIEMLDRHHTHFCPLEGESWQDFLRNNAKSFRCALLSHRDGAKVHLGTRPTEKQYETLENQLAFLCQQGFSLENALYALSAVGHFTLGCVLEDQEHQVAKEERETPTTDSMPPLLRQAIELFDHQGAEPAFLFGLELIICGLEKQLKCESGSKLAAALEHHHHHH*	Jung, Nat Biotechnol, 2020
MobR-TEV-6XHis	Fig. 4F,H,I; Fig. 5E	SI Fig. 11E, SI Fig. 16	pJBL717	derepress with 3-hydroxybenzoic acid	MTNSALPNAASDSASSPPFFPRLEVETFPGHGIRRLQQVAVAVFSQATEAWGVTPLQFAVLQKLVHLPGIDQRTLSMEVGFDKSTIGGVIDRLEARGLLLRQHTAKDRRVRLLSLTPEGQALLADAGPSVLQAQQQMLDPLSETERELFTQLMRKVIEHHEQLDPEAQTPAGENLYFQGHHHHHH*	Jung, Nat Biotechnol, 2020
TtgR-6XHis	Fig. 4G-I; Fig. 5F	SI Fig. 11F, SI Fig. 16	pJBL721	derepress with naringenin	MVRRTKEEAQETRAQIIEAAERAFYKRGVARTTLADIAELAGVTRGAIYWHFNNKAELVQALLDSLHETHDHLARASESEDELDPLGCMRKLLLQVFNELVLDARTRRINEILHHKCEFTDDMCEIRQQRQSAVLDCHKGITLALANAVRRGQLPGELDVERAAVAMFAYVDGLIGRWLLLPDSVDLLGDVEKWVDTGLDMLRLSPALRKKLAAALEHHHHHH	Jung, Nat Biotechnol, 2020
SmtB-TEV-6XHis	Fig. 4D,H,I; Fig. 5C; Fig. 6B-G	SI Fig. 11C, SI Figs. 15-16	pJBL725	derepress with zinc	MTKPVLQDGETVVCQGTHAAIASELQAIAPEVAQSLAEFFAVLADPNRLRLLSLLARSELCVGDLAQAIGVSESAVSHQLRSLRNLRLVSYRKQGRHVYYQLQDHHIVALYQNALDHLQECRENLYFQGHHHHHH*	Jung, Nat Biotechnol, 2020
CsoR	Fig. 4E,H,I; Fig. 5D	SI Fig. 11D, SI Fig. 16	pJBL727	derepress with copper	GMEKHNEHKTLNHKSSKEKDQITNRLKRIEGQVRGIQNMVENDRYCVDILVQISAVQAAMKNVALHLLEDHAHHCVADAIKSGDGEQAISELLDVFKKFTKS*	Jung, Nat Biotechnol, 2020
