## Supplementary Dataset 2 for "Transcription-induced coacervation accelerates and sensitizes cell-free biosensing"

### Sheet: How-To
Feng, 2026
Supplementary Data 2
How to use this sheet:
1. Name the DNA template, calculate its molecular weight, and determine its working ng/µL concentration. Input these, respectively, into cells A14, B14, and C14. Cell E14 will automatically calculate the working DNA concentration in µM.
2. Update cells F18 and H18 with your desired transcription factor and ligand working concentrations. Update cells D65 and D69 with your transcription factor and ligand stock concentrations. This will automatically update the rest of the cells in rows 63 to 69.
2. Update cells B19, D19, and F21 with your desired DNA amount per reaction, dye amount per reaction, and aTF concentration per reaction, respectively. This will automatically update the rest of the cells in rows 16 to 21.
3. Update B25 with the total number of conditions (n) tested. The volumes indicated for mastermix assembly will automatically update for n+1 reactions. The +1 accounts for pipetting error.
4. Rename the cells A42-45 according to your reaction conditions. Repeat for cells A55-58.
5. Update J55-58, K55-58, L55-58 according to the charge concentration of PAA, concentration of spermine, and concentration of ligand desired in each reaction condition. This will automatically update the rest of the cells in rows 42 to 58.
6. If any value in the cells B55-58 is negative, this indicates that your reaction components are too dilute. Return to step 1 and adjust C14 (DNA working concentration), F18 (transcription factor working concentration) or H18 (ligand working concentration).
7. If any value in rows 42 to 58 is under 0.4 µL, this suggests that your reaction components are too concentrated. Dilute your DNA, transcription factor or ligand solutions, and update C14 (DNA working concentration), F18 (transcription factor working concentration) or H18 (ligand working concentration) to improve pipetting accuracy.
8. Add additional rows to the spreadsheet to describe any additional reaction conditions, and repeat steps 4-7.

### Sheet: Setup
Date	2026-01-01
1) Obtain or prepare polymer solutions.
PAA solution	H2O (µL)	10 wt% PAA (µL)	Total Vol (µL)	mM charge concentration
200 mM charge concentration PAA	406	94	500	200
spermine solution	mM
50 mM spermine	50
2) Input DNA, dye, aTF, and ligand working concentrations, and the desired amount per reaction for the DNA, dye and aTF.
Ligand and aTF dilutions from more concentrated stocks can be found at the bottom of this spreadsheet.
DNA template	MW (Da) = g/mol	Concentration (ng/µL = mg/L)		µM
T7-5BP-tetO-3WJdB-T	195750	393.5		2.01022
	DNA Template		Dye		aTF monomer		Ligand
Name	T7-5BP-tetO-3WJdB-T		DFHBI-1T		TetR		aTc
Stock Concentration	2.01022	µM	50	mM	1.75	µM	25	µM
Amount per reaction	0.5	pmol	4	nmol
Volume per reaction	0.248729	µL	0.08	µL	3.42857	µL
Concentration per reaction	25	nM	0.2	mM	0.3	µM
3) Prepare 3 mastermixes, one for each replicate.
Number of conditions (n):	4
Homemade Transcription Kit Mastermix					Manufacturer
Transcription component	Volume (µL) for 1 rxn		Volume (µL) for n+1 rxns
10X ROSALIND buffer	2		10		Homemade (20 mM Spermidine, 400 mM Tris-HCl pH 8, 80 mM MgCl2, 100 mM DTT, 200 mM NaCl)
100 mM ATP	0.571429		2.85714		Thermo Scientific Tris-buffered NTPs
100 mM CTP	0.571429		2.85714
100 mM GTP	0.571429		2.85714
100 mM UTP	0.571429		2.85714
0.3 U TIPP	0.15		0.75		NEB (#M0296S)
DFHBI-1T	0.08		0.4		Tocris Bioscience (#5610)
DNA Template	0.248729		1.24365
aTF	0		0
Laboratory-grade H2O	4.66556		23.3278
Total Volume	9.43		47.15
4) Aliquot 9.43 µL of mastermix into each reaction tube. Repeat for each mastermix. Then add aTF.
Reactions	tetR
Reaction 1: ON	3.42857
Reaction 2: OFF	3.42857
Reaction 3: ON + coacervates	3.42857
Reaction 4: OFF + coacervates	3.42857
5) Incubate the reaction tubes at 37° C for 15 min to allow aTF:DNA equillibration.
6) Prepare a 1:10 dilution of NEB T7 HC (#M0460T, stock concentration 1000 U/µL)
7) For each reaction, add water, diluted T7 RNAP, PAA, spermine and the ligand.
Add these components immediately before transferring to a plate reader for measurement.
									coacervate components per reaction		ligand per reaction
Reactions	H2O	diluted RNAP	PAA	spermine	aTc				PAA (charge mM)	spermine (mM)	aTc (µM)
Reaction 1: ON	3.59685	2	0	0	1.54458				0	0	1.93072
Reaction 2: OFF	5.14143	2	0	0	0				0	0	0
Reaction 3: ON + coacervates	-0.00315031	2	2	1.6	1.54458				20	4	1.93072
Reaction 4: OFF + coacervates	1.54143	2	2	1.6	0				20	4	0
8) Following the rest of the Methods, plate reader data can be converted to µM FITC and analyzed.
Appendix: Ligand and aTF working stock dilutions from stock solutions can be calculated below.
ligand dilution
	working stock µM	goal working stock µL	current µM	µL ligand stock to add	µL water to add
anhydrotetracycline (aTc)	25	180	233.322	19.2867	160.713
aTF dilution
	working stock µM	goal working stock µL	current µM	µL aTF stock to add	µL water to add
TetR (monomer)	1.75	500	876.4	0.998403	499.002
Notes
