## Supplementary Dataset 3 for "Transcription-induced coacervation accelerates and sensitizes cell-free biosensing"

### Sheet: Overview
Feng, 2026
Supplementary Data 3
Overview:	The tabs on this sheet correspond to the calculation of different metrics for biosensor sensitivity (i.e., EC50, LOD or LOQ). All calculations rely on the Hill Equation fit, which is provided in the Hill Fits tab. The LOD and LOQ calculations depend on the mean and standard deviation of the blank, which are provided in the Blank Values tab. The EC50, LOD and LOQ tabs contain additional informatio…
Hill Fits tab:	Contains the Hill equation fit for each dose response curve analyzed in this spreadsheet and illustrated in Fig. 5, Fig. 6, SI Fig. 15B and SI Fig. 16. Each entry lists the associated ligand, associated manuscript figure, and Hill equation fit for reactions with or without coacervates. Fits were calculated using Datagraph 5.2 as described in the Methods.
Blank Values tab:	Contains the mean and standard deviation of the blank for each dose response curve analyzed in this spreadsheet and illustrated in Fig. 5, Fig. 6, SI Fig. 15B and SI Fig. 16. Each entry lists the associated ligand, associated manuscript figure, the mean of three blanks, the standard deviation (SD) of three blanks, and the calculated LOD and LOQ threshold, for reactions with and without coacervate…
EC50 tab:	Contains the EC50 values for each dose response curve analyzed in this spreadsheet and illustrated in Fig. 5, Fig. 6, SI Fig. 15B and SI Fig. 16. Each entry lists the associated ligand, the EC50 value for reactions with and without coacervates, the EC50 fold change, and an interpretation of the fold change.
LOD tab:	Contains the LOD values for each dose response curve analyzed in this spreadsheet and illustrated in Fig. 5, Fig. 6, SI Fig. 15B and SI Fig. 16. Each entry lists the associated ligand, the LOD value for reactions with and without coacervates, the LOD fold change, and an interpretation of the fold change.
LOQ tab:	Contains the LOQ values for each dose response curve analyzed in this spreadsheet and illustrated in Fig. 5, Fig. 6, SI Fig. 15B and SI Fig. 16. Each entry lists the associated ligand, the LOQ value for reactions with and without coacervates, the LOQ fold change, and an interpretation of the fold change.
VC tab:	Contains the VC values for each dose response curve analyzed in this spreadsheet and illustrated in Fig. 5, Fig. 6, SI Fig. 15B and SI Fig. 16. Each entry lists the associated ligand, the VC value for reactions with and without coacervates, the VC fold change, and an interpretation of the fold change.

### Sheet: Hill_Fits
	Associated Figure	Hill Fit for Reactions Without Coacervates	Hill Fit for Reactions With Coacervates
anhydrotetracycline	Fig. 5A	(0.983517*x^7.13831)/(0.11315 + x^7.13831) + 0.0461971	(2.36249*x^5.96813)/(0.18367 + x^5.96813) + 0.130053
tetracycline	Fig. 5B	(0.865166*x^2.92932)/(3.87881 + x^2.92932) + 0.0139367	(2.13391*x^2.53806)/(1.6468 + x^2.53806) + 0.0142234
zinc	Fig. 5C	(0.971109*x^2.86213)/(1096.33 + x^2.86213) + 0.0332158	(2.19319*x^1.85468)/(50.2388 + x^1.85468) + 0.109501
copper	Fig. 5D	(0.833202*x^9.30765)/(1.78156e9 + x^9.30765) + 0.0195293	(1.60398*x^5.84586)/(449468 + x^5.84586) + 0.172495
3-hydroxybenzoic acid	Fig. 5E	(1.86404*x^3.31183)/(1.01991e6 + x^3.31183) + 0.349355	(3.86024*x^3.36116)/(943833 + x^3.36116) + 0.680602
naringenin	Fig. 5F	(0.674783*x^3.11148)/(309156 + x^3.11148) + 0.102987	(1.76006*x^2.95611)/(47431.8 + x^2.95611) + 0.677734
zinc (low aTF)	SI Fig. 15B	(0.892724*x^2.49571)/(71.3104 + x^2.49571) + 0.125329	(0.989978*x^1.44268)/(5.08402 + x^1.44268) + 0.262859
zinc (lyophilized, lab water)	Fig. 6D	(0.782578*x^4.36522)/(8765.23 + x^4.36522) + 0.0791146	(1.6575*x^2.04428)/(16.7543 + x^2.04428) + 0.306225
zinc (lyophilized, lake water)	Fig. 6G	(0.53098*x^3.98889)/(13011.3 + x^3.98889) + 0.0173613	(0.993506*x^3.53018)/(1626.78 + x^3.53018) + 0.100165

### Sheet: Blank_Values
	Associated Figure	Mean(Blank) Without Coacervates	SD(Blank) Without Coacervates	LOD Threshold Without Coacervates	LOQ threshold Without Coacervates	Mean(Blank) With Coacervates	SD(Blank) With Coacervates	LOD Threshold With Coacervates	LOQ Threshold With Coacervates
anhydrotetracycline	Fig. 5A	0.03379	0.00241621	0.0410386	0.0579521	0.0964992	0.0145642	0.140192	0.242142
tetracycline	Fig. 5B	0.0167428	0.00450492	0.0302575	0.0617919	0.0331811	0.0112715	0.0669958	0.145897
zinc	Fig. 5C	0.0243531	0.00985004	0.0539032	0.122854	0.0828006	0.0215016	0.147305	0.297817
copper	Fig. 5D	0.0222222	0.00621631	0.0408712	0.0843853	0.0794521	0.0161569	0.127923	0.241021
3-hydroxybenzoic acid	Fig. 5E	0.262709	0.0314417	0.357034	0.577126	0.473668	0.0114186	0.507924	0.587854
naringenin	Fig. 5F	0.0828006	0.0079789	0.106737	0.16259	0.604262	0.053065	0.763457	1.13491
zinc (low aTF)	SI Fig. 15B	0.104414	0.0311218	0.197779	0.415632	0.252055	0.0447489	0.386301	0.699543
zinc (lyophilized, lab water)	Fig. 6D	0.0642314	0.0260287	0.142318	0.324519	0.292846	0.0495709	0.441559	0.788555
zinc (lyophilized, lake water)	Fig. 6G	0.0447489	0.021064	0.107941	0.255389	0.0633181	0.0296534	0.152278	0.359852

### Sheet: EC50
	EC50 Without Coacervates	EC50 With Coacervates	EC50 Fold Change	Interpretation
anhydrotetracycline	0.736932	0.752809	0.97891	EC50 increases
tetracycline	1.58843	1.21719	1.305	EC50 decreases
zinc	11.5379	8.26343	1.39626	EC50 decreases
copper	9.86035	9.26739	1.06398	EC50 decreases
3-hydroxybenzoic acid	65.2037	59.9279	1.08804	EC50 decreases
naringenin	58.1421	38.1797	1.52286	EC50 decreases
zinc (low aTF)	5.52758	3.08682	1.79071	EC50 decreases
zinc (lyophilized, lab water)	8.00243	3.97014	2.01566	EC50 decreases
zinc (lyophilized, lake water)	10.7509	8.12229	1.32363	EC50 decreases
EC50: Concentration at which the signal reaches half its maximum value, derived from the Hill equation fit (see Methods). (EC50 is defined following established convention; for an example, see Jung, Nat Biotechnol 2020.)
Fold changes: Reported as the ratio of the value without coacervates to the value with coacervates; values <1 indicate an increase with coacervates, values >1 indicate a decrease with coacervates

### Sheet: LOD
	LOD Without Coacervates	LOD With Coacervates	LOD Fold Change	Interpretation
anhydrotetracycline	inconclusive	0.302223	-	LOD increases
tetracycline	0.412227	0.286136	1.44067	LOD decreases
zinc	3.02946	0.934064	3.24332	LOD decreases
copper	6.6698	inconclusive	-	LOD decreases
3-hydroxybenzoic acid	12.4345	inconclusive	-	LOD decreases
naringenin	10.9775	13.97	0.78579	LOD increases
zinc (low aTF)	2.09047	0.799611	2.61436	LOD decreases
zinc (lyophilized, lab water)	4.58416	1.21524	3.77224	LOD decreases
zinc (lyophilized, lake water)	7.23207	3.57813	2.02118	LOD decreases
Limit of detection (LOD): Concentration at which the Hill fit crosses the LOD threshold, defined as mean + 3×SD, where the mean and SD are calculated from three blank replicates (LOD is defined per standard convention, see e.g., Long & Winefordner, Anal Chem 1983 and more recently Rolando, Nat Biomed Eng 2026.)
Inconclusive: The LOD threshold falls below the baseline of the Hill fit (the + c term), meaning the curve never crosses the threshold. The true LOD is likely low but cannot be determined with this method.
Fold changes: Reported as the ratio of the value without coacervates to the value with coacervates; values <1 indicate an increase with coacervates, values >1 indicate a decrease with coacervates. Where one condition is inconclusive, fold change cannot be calculated, but directionality is inferred; if one condition yields a numeric value and the other is inconclusive (threshold below the Hill fit…

### Sheet: LOQ
	LOQ Without Coacervates	LOQ With Coacervates	LOQ Fold Change	Interpretation
anhydrotetracycline	0.397035	0.455417	0.871806	LOQ increases
tetracycline	0.602887	0.416524	1.44743	LOQ decreases
zinc	5.19134	2.30844	2.24886	LOQ decreases
copper	7.56041	5.44452	1.38863	LOQ decreases
3-hydroxybenzoic acid	35.9499	inconclusive	-	LOQ decreases
naringenin	27.459	26.7901	1.02497	LOQ decreases
zinc (low aTF)	4.1257	2.61977	1.57483	LOQ decreases
zinc (lyophilized, lab water)	6.68775	2.56813	2.60414	LOQ decreases
zinc (lyophilized, lake water)	10.2056	6.05179	1.68638	LOQ decreases
Limit of quantification (LOQ): Concentration at which the Hill fit crosses the LOQ threshold, defined as mean + 10×SD, where the mean and SD are calculated from three blank replicates. (LOQ is defined per established convention; see e.g. MacDougall, Anal. Chem. 1980)
Inconclusive: The LOQ threshold falls below the baseline of the Hill fit (the + c term), meaning the curve never crosses the threshold. The true LOQ is likely low but cannot be determined with this method.
Fold changes: Reported as the ratio of the value without coacervates to the value with coacervates; values <1 indicate an increase with coacervates, values >1 indicate a decrease with coacervates. Where one condition is inconclusive, fold change cannot be calculated, but directionality is inferred; if one condition yields a numeric value and the other is inconclusive (threshold below the Hill fit…

### Sheet: VC
	VC Without Coacervates	VC With Coacervates	VC Fold Change	Interpretation
anhydrotetracycline	1.19804	0.687707	1.74208	VC decreases
tetracycline	Undefined	1.14622	-	VC decreases
zinc	76.3783	6.73107	11.3471	VC decreases
copper	Undefined	9.36885	-	VC decreases
3-hydroxybenzoic acid	54.0192	29.2949	1.84398	VC decreases
naringenin	Undefined	23.021	-	VC decreases
zinc (low aTF)	26.1705	6.48077	4.03818	VC decreases
zinc (lyophilized, lab water)	Undefined	3.38053	-	VC decreases
zinc (lyophilized, lake water)	Undefined	15.4173	-	VC decreases
Visible concentration (VC): Concentration at which the Hill fit crosses the visible signal threshold, defined as 1 µM FITC. VC is defined in this paper to provide a sensitivity metric with direct implications for use.
Undefined: The VC threshold is never reached because the Hill fit asymptote falls is less than 1 µM FITC. This means the sensor never reaches a visible signal within 2 hours at room temperature at any analyte concentration.
Fold changes: Reported as the ratio of the value without coacervates to the value with coacervates; values <1 indicate an increase with coacervates, values >1 indicate a decrease with coacervates. Where one condition is undefined, fold change cannot be calculated, but directionality is inferred; if one condition yields a numeric value and the other is undefined (threshold above the Hill fit asymp…
